# Linear B-cell epitope prediction for *in silico* vaccine design: a performance review of methods available via command-line interface

**DOI:** 10.1101/833418

**Authors:** Kosmas A. Galanis, Katerina C. Nastou, Nikos C. Papandreou, Georgios N. Petichakis, Diomidis G. Pigis, Vassiliki A. Iconomidou

## Abstract

Linear B-cell epitope prediction research has received a steadily growing interest ever since the first method was developed in 1981. B-cell epitope identification with the help of an accurate prediction method can lead to an overall faster and cheaper vaccine design process, a crucial necessity in the covid-19 era. Consequently, several B-cell epitope prediction methods have been developed over the past few decades, but without significant success. In this study, we review the current performance and methodology of some of the most widely used linear B-cell epitope predictors which are available via a command-line interface, namely BcePred, BepiPred, ABCpred, COBEpro, SVMTriP, LBtope, and LBEEP. Additionally, we attempted to remedy performance issues of the individual methods by developing a consensus classifier, which combines the separate predictions of these methods into a single output, accelerating the epitope-based vaccine design. While the method comparison was performed with some necessary caveats and individual methods might perform much better for specialized datasets, we hope that this update in performance can aid researchers towards the choice of a predictor, for the development of biomedical applications such as designed vaccines, diagnostic kits, immunotherapeutics, immunodiagnostic tests, antibody production, and disease diagnosis and therapy.
