## Supplementary Table 4 for "Linear B-cell epitope prediction for *in silico* vaccine design: a performance review of methods available via command-line interface"

### Sheet: TableS4A
Supplementary Table 4A: LBEEP's performance on peptides of 14-amino acid residues
Predictor	SN%	SP%	ACC%	MCC
LBEEP	27.9	72.5	57.8	0.0046

### Sheet: TableS4B
Supplementary Table 4B: LBEEP’s performance using 3 different models for the 20 amino acid residue peptides of the Consensus_NR data set
Consensus_NR
Predictor	SN%	SP%	ACC%	MCC
LBEEP_balanced	19.06	80.12	52.72	-0.0103
LBEEP_original	99.97	0	44.85	-0.0113
LBEEP_confirmed	74.19	24.63	46.86	-0.0134
